# Familial thyroid follicular cell carcinomas in a large number of Dutch German longhaired pointers

**DOI:** 10.1101/2021.03.12.434920

**Authors:** Yun Yu, Adriana Krupa, Rebekah I. Keesler, Guy C. M. Grinwis, Mariska de Ruijsscher, Johan de Vos, Martien A. M. Groenen, Richard P. M. A. Crooijmans

## Abstract

Thyroid carcinomas originating from follicular cells of the thyroid gland occur in both humans and dogs and they have highly similar histomorphologic patterns. In dogs, thyroid carcinomas have not been extensively investigated, especially concerning the familial origin of thyroid carcinomas. Here we report familial thyroid follicular cell carcinomas confirmed by histology in 54 Dutch origin German longhaired pointers. From the pedigree, 45 of 54 histopathologically confirmed cases are closely related to a pair of first-half cousins in the past, indicating a familial disease. In addition, genetics contributed more to the thyroid follicular cell carcinoma than other factors by an estimated heritability of 0.62 based on pedigree. The age of diagnosis ranged between 4.5 and 13.5 years, and 76% of cases were diagnosed before 10 years of age, implying an early onset of disease. We observed a significant higher pedigree-based inbreeding coefficient in the affected dogs (mean *F* 0.23) compared to unaffected dogs (mean *F* 0.14), suggesting the contribution of inbreeding to tumour development. The unique occurrence of familial thyroid follicular cell carcinoma in this dog population and the large number of affected dogs make this population an important model to identify the genetic basis of familial thyroid follicular cell carcinoma in this breed and may contribute to the research into pathogenesis, prevention and treatment in humans.
