## Supplemental Table S1 for "Familial thyroid follicular cell carcinomas in a large number of Dutch German longhaired pointers"

### Sheet: Sheet1
Table S1. Metadata of dogs in the study.
GLP_ID	Sex	TC type	Age at diagnosis (years)	T4 at diagnosis	TSH at diagnosis	Ectopic TC	Metastases	IHC Thyroglobulin	IHC Calcitonin	F
GLP75	M	Adenoma	9.91	Normal	NA	NO	NO	Indecisive staining	Indecisive staining	0.0121727
GLP49	M	L: Carcinoma	10.17	NA	NA	NO	NO	NA	NA	0.193779
GLP268	FS	CTC	8	NA	NA	NO	NO	NA	NA	0.0641159
GLP19	M	FTC	6.58	NA	NA	NO	NA	NA	NA	NA
GLP38	M	L: Carcinosarcoma; R:FCTC	6.5	Normal	NA	NO	YES	L: Colloid strong, cells weak, spindle cells negative; R: colloid moderate, cells moderate to weak	L: Neg, R: Neg	0.161089
GLP7	M	L: PTC	9.83	NA	NA	NO	NO	Colloid strong, cells moderate to weak	Neg	0.117741
GLP2	FS	L: Thyroid carcinoma; R: follicular adenoma	13	NA	NA	NO	NO	NA	NA	0.147031
GLP50	F	L: Thyroid tumour with signs of malignancy; R: NOT REMOVED	5.75	NA	NA	NO	NO	NA	NA	0.0823478
GLP43	M	L:Carcinosarcoma	5.6	Normal	NA	NO	NO	Moderate to strong positive	Neg	0.171641
GLP25	M	L:Carcinosarcoma; R:FCTC	6	NA	NA	YES	YES	L: moderate cells ;LN: Positive cells; R: moderate cells	All neg	0.117741
GLP61	FS	L:CTC	13	Normal	Normal	NO	NO	Moderate to strong in tumour cells	Neg	NA
GLP28	M	L:CTC	7	High	Low	NO	NO	NA	NA	0.161089
GLP32	M	L:CTC; R:CTC	8.5	NA	NA	NO	NO	NA	NA	NA
GLP10	M	L:CTC; R:CTC	10	NA	NA	NO	NA	Very weak to mild staining in tumour cells	Neg	0.117741
GLP12	F	L:CTC; R:CTC	11	NA	NA	NO	NA	Weak cells, no colloid	Both neg	0.117741
GLP40	M	L:CTC; R:FTC	7.25	NA	NA	NO	NO	R:NA., L:Moderate to strong positive	R:NA., L: neg	0.161089
GLP48	M	L:CTC; R:FTC	8	Low	High	NO	NO	L: Colloid strong, cells weak to moderate; R: cells weak	L: Neg, R: Neg	0.194754
GLP21	F	L:CTC; R:PTC	9	Low	NA	NO	NA	L: Rare strongly stained cells, mostly weak; R: colloid moderate, cells weak	L:Neg; R:Neg	0.175035
GLP27	F	L:FCTC; R:FCTC	6	NA	NA	YES	NA	Heart tumour: Approximately 20-30% of the cells stain moderately strongly for thyroglobulin.	All neg	0.0875487
GLP39	M	L:FCTC; R:FCTC	6.7	Low	NA	NO	NO	L: Colloid strong, cells moderate; R: colloid moderate, cells weak	L: Neg, R: Neg	0.161089
GLP44	MC	L:FCTC; R:FCTC	4.67	NA	NA	NO	NO	L: colloid strong, cells weak to moderate; R: cells weak to moderate	L: Neg, R: Neg	0.171641
GLP26	F	L:FCTC; R:PTC	9	Normal	NA	NO	NO	L: scattered strong positive, mostly weak to negative; R: cells moderate to weak	L: Neg, R: Neg	0.117741
GLP47	M	L:FCTC; R:PTC	8.5	Normal	NA	NO	NO	L: Colloid strong, cells moderate to weak; R: cells moderate to weak	L: Neg, R: Neg	NA
GLP41	F	L:FTC		Normal	NA	NO	NO	Weak staining of colloid, negative or very weak cytoplasmic staining of tumour cells	Neg	0.161089
GLP35	M	L:FTC	7	Normal	NA	NO	NO	colloid stippled, cells moderate	Neg	0.171641
GLP46	F	L:FTC	10.2	High	Normal	NO	NO	NA	NA	0.161089
GLP9	M	L:FTC	10	Normal	NA	NO	NA	Scattered strong cells, strong colloid; mostly weak	Neg	0.117741
GLP29	M	L:FTC with bone; R:FCTC	8	NA	NA	NO	NO	LN: negative; L: weak to moderate; R: moderate (rare strong)	All neg	0.161089
GLP230	FS	L:FTC; R: FTC	9	Low	NA	NO	NO	Mild to moderate in tumour cells of both tumours	Neg	0.194754
GLP77	M	L:FTC; R:Adenoma	7.16	Normal	NA	NO	NO	Mild to moderate in tumour cells of both tumours	Neg	0.194754
GLP36	FS	L:FTC; R:FCTC with bone	4.5	R: High	R :Low	YES	NO	Moderate to strong cytoplasmic in tumour cells, strong in colloid	Neg	0.171641
GLP1	M	L:FTC; R:FTC	7.83	NA	NA	NO	NA	NA	NA	0.106096
GLP20	M	L:FTC; R:FTC	9	Normal	NA	NO	NO	Colloid strong, cells moderate to weak	All neg	0.175035
GLP11	MC	L:FTC; R:FTC	7.42	NA	NA	NO	NO	NA	NA	0.117741
GLP63	M	L:FTC; R:FTC	11	Low	NA	NO	YES	Moderate to rahter marked in tumour cells	Neg	0.117741
GLP37	FS	L:FTC; R:FTC	5.3	Normal low-border line	NA	NO	R: NO, L: YES retropharyngeal ln	Moderate to marked in tumour cells left and right	Neg	0.171641
GLP68	FS	L:FTC; R:FTC	6.5	Normal in LowNormal	Normal in LowNormal	NO	NO	NA	NA	0.117741
GLP8	M	L:FTC; R:FTC	10	NA	NA	NO	NO	Moderate positive in tumour cells of tumours	Neg	0.117741
GLP34	M	L:FTC; R:FTC	9	Normal	NA	NO	NO	Moderate to marked in tumour cells left and right	Neg	0.171641
GLP24	M	L:FTC; R:FTC	7.5	NA	NA	NO	NO	L:Colloid strong, cells moderate to weak	L: neg	0.117741
GLP79	F	L:FTC; R:FTC	8.3	Normal	Normal	NO	NO	Strong staining in colloid and tumour cells	Neg	0.266064
GLP78	MC	L:FTC; R:FTC	7	NA	NA	NO	NA	Strong staining in colloid, moderate to strong staining in part of the tumour cells	Neg	0.266064
GLP3	M	L:FTC; R:NOT REMOVED	4.92	Normal	High	NO	NO	NA	NA	NA
GLP14	M	L:Hyperplasia; R:CTC	12	NA	NA	YES	YES	L: moderate in tumour cells; R: moderate in tumour cells of tumour	Neg	0.117741
GLP42	M	L:NOT REMOVED; R:FCTC	6	NA	NA	NO	NA	Strong colloid, moderate cells	NA	0.171641
GLP15	F	L:NOT REMOVED; R:FCTC with bone	7.5	Normal	NA	NO	NO	Colloid strong, cells moderate to weak	Neg	0.117741
GLP17	F	L:NOT REMOVED; R:PTC	10	Low	High	NO	NA	Colloid strong, cells moderate to weak	Neg	0.117741
GLP16	F	L:PTC; R:PTC	9.5	Normal	NA	NO	NO	Colloid strong, cells moderate to weak	L: Neg, R: Neg	0.117741
GLP31	F	L:PTC; R:PTC	8	Low	NA	NO	NO	Colloid moderate, cells weak to moderate	Both neg	0.161089
GLP4	M	R:CTC	13.5	Normal	NA	NO	NO	Colloid moderate, cells weak	Neg	0.17158
GLP23	M	R:CTC with bone	7	NA	NA	NO	NO	Colloid moderate, cells weak	Neg	0.117741
GLP30	M	R:FCTC	8	High	Low	NO	NO	Colloid moderate, cells weak	Neg	0.161089
GLP33	M	L:NOT REMOVED; R:FCTC	8	Low	NA	NO	NO	Scattered strong cells, strong colloid; mostly weak	Neg	0.171641
GLP6	F	R:FTC	9.5	NA	NA	NO	NO			0.195796
GLP18	M	R:FTC	9	Low	High	NO	NO			0.175035
GLP60	F	suspected		NA	NA					0.117741
GLP52	F	suspected	12	NA	NA					0.101745
GLP64	F	suspected	9	NA	NA					0.175035
GLP66	M	suspected	9	NA	NA					0.117741
GLP65	M	suspected	8.5	NA	NA					0.117741
GLP5	M	suspected	12.5	NA	NA					NA
GLP55	M	suspected	13	NA	NA					NA
GLP72	M	suspected	9	NA	NA					0.171641
GLP13	F	suspected	6.25	NA	NA					0.160695
GLP74	F	suspected	9.75	NA	NA					0.0543616
GLP22	FS	suspected	9	NA	NA					0.175035
GLP57	M	suspected	8.83	NA	NA					0.117741
GLP54	M	suspected	11	NA	NA					NA
GLP58	F	suspected	11	NA	NA					0.117741
GLP67	FS	suspected	6.25	NA	NA					0.117741
GLP73	F	suspected	7	NA	NA					0.171641
GLP62	F	suspected	10.5	NA	NA					NA
GLP59	FS	suspected	7.67	NA	NA					0.117741
GLP165	F	suspected	13	NA	NA					0.117741
GLP69	F	suspected	11.9	NA	NA					0.0278444
GLP53	F	suspected	5	NA	NA					0.101745
GLP70	F	suspected	11.5	NA	NA					0.0875487
GLP71	M	suspected	8.25	NA	NA					0.161089
GLP56	M	suspected	13	NA	NA					NA
GLP76	M	suspected	5.7	NA	NA					0.171641
GLP51	F	suspected	10	NA	NA					0.131
GLP80	MC	suspected	7.25	NA	NA					0.194754
GLP81	M	suspected		NA	NA					0.0713405
GLP265	M	suspected	7	NA	NA					NA
GLP267	M	unaffected								NA
GLP83	M	unaffected								0.157355
GLP105	F	unaffected								NA
GLP104	F	unaffected								0.0325799
GLP108	F	unaffected								0.0287412
GLP84	F	unaffected								0.175035
GLP85	F	unaffected								0.175035
GLP86	M	unaffected								0.0091872
GLP82	F	unaffected								0.13253
GLP87	M	unaffected								0.161089
GLP266	M	unaffected								NA
GLP88	M	unaffected								0.144519
GLP228	M	unaffected								NA
GLP107	M	unaffected								0.00419706
GLP231	M	unaffected								0.0963531
GLP106	F	unaffected								0.0288127
GLP89	F	unaffected								0.0867276
GLP90	M	unaffected								0.00682263
GLP233	M	unaffected								0.0557563
GLP234	M	unaffected								0.144867
GLP91	M	unaffected								0.0449586
GLP92	F	unaffected								0.0393096
GLP93	M	unaffected								0.123296
GLP96	F	unaffected								0.0371051
GLP97	F	unaffected								0.0371051
GLP235	F	unaffected								0.0391854
GLP237	F	unaffected								0.0138639
GLP95	F	unaffected								0.0138639
GLP238	M	unaffected								0.112702
GLP98	F	unaffected								0.0432352
GLP240	F	unaffected								0.219388
GLP242	F	unaffected								0.0835162
GLP245	M	unaffected								0.0138639
GLP243	F	unaffected								0.0265187
GLP244	F	unaffected								0.0265187
GLP94	F	unaffected								0.0316446
GLP239	F	unaffected								NA
GLP247	M	unaffected								0.127439
GLP248	F	unaffected								0.0373633
GLP249	F	unaffected								0.0373633
GLP250	F	unaffected								0.0373633
GLP251	F	unaffected								0.0373633
GLP103	F	unaffected								0.0190834
GLP101	F	unaffected								0.0345929
GLP258	M	unaffected								0.00855526
GLP259	F	unaffected								0.00855526
GLP260	M	unaffected								0.00855526
GLP261	F	unaffected								0.00855526
GLP253	M	unaffected								0.0205557
GLP254	M	unaffected								0.0205557
GLP255	M	unaffected								0.0205557
GLP252	F	unaffected								0.0205557
GLP256	F	unaffected								0.0205557
GLP257	F	unaffected								0.0205557
GLP99	F	unaffected								0.0438013
GLP100	F	unaffected								0.0452611
GLP102	M	unaffected								0.0474276
GLP236	M	unaffected								0.0280612
GLP141	F	unaffected								0.0122886
GLP142	F	unaffected								0.0749228
GLP229	F	unaffected								0.0292024
GLP160	M	unaffected								0.0164371
GLP214	M	unaffected								0.070272
GLP176	M	unaffected								0.151341
GLP116	M	unaffected								0.0780968
GLP112	M	unaffected								NA
GLP113	M	unaffected								NA
GLP153	M	unaffected								NA
GLP123	F	unaffected								NA
GLP177	M	unaffected								0.3186
GLP152	F	unaffected								0.0613
GLP158	M	unaffected								NA
GLP157	F	unaffected								0.157355
GLP125	M	unaffected								0.0448252
GLP124	F	unaffected								0.132191
GLP135	M	unaffected								0.195796
GLP178	M	unaffected								0.161089
GLP221	M	unaffected								0.0325799
GLP120	F	unaffected								0.0368889
GLP173	F	unaffected								0.161089
GLP179	M	unaffected								0.161089
GLP128	F	unaffected								0.012003
GLP166	F	unaffected								0.117741
GLP181	F	unaffected								0.0386276
GLP154	M	unaffected								NA
GLP139	F	unaffected								NA
GLP225	F	unaffected								0.121266
GLP119	F	unaffected								0.158957
GLP129	F	unaffected								0.016363
GLP224	M	unaffected								0.0287412
GLP182	MC	unaffected								NA
GLP145	F	unaffected								0.0257524
GLP219	F	unaffected								0.240444
GLP117	F	unaffected								0.0208965
GLP149	F	unaffected								0.0838413
GLP115	M	unaffected								0.0780968
GLP130	M	unaffected								0.0780968
GLP150	F	unaffected								0.195796
GLP133	M	unaffected								0.138211
GLP161	F	unaffected								0.117741
GLP121	F	unaffected								0.00785931
GLP162	F	unaffected								0.0109777
GLP138	F	unaffected								0.156235
GLP227	F	unaffected								0.0506318
GLP134	F	unaffected								0.0102319
GLP111	F	unaffected								0.0119152
GLP127	M	unaffected								0.0448252
GLP215	M	unaffected								0.0484941
GLP146	M	unaffected								0.154847
GLP263	M	unaffected								0.070036
GLP159	M	unaffected								0.03402
GLP137	F	unaffected								0.0390084
GLP168	M	unaffected								0.0875487
GLP156	M	unaffected								0.012003
GLP175	MC	unaffected								0.0693214
GLP140	M	unaffected								0.0365993
GLP118	M	unaffected								0.103291
GLP167	F	unaffected								0.117741
GLP163	F	unaffected								0.282968
GLP126	M	unaffected								0.0448252
GLP170	F	unaffected								0.0875487
GLP169	F	unaffected								0.0875487
GLP136	M	unaffected								NA
GLP155	F	unaffected								NA
GLP174	M	unaffected								NA
GLP109	F	unaffected								0.206335
GLP114	F	unaffected								0.0021142
GLP180	F	unaffected								0.161089
GLP171	M	unaffected								0.161089
GLP110	M	unaffected								0.0119152
GLP144	F	unaffected								0.0111408
GLP172	M	unaffected								0.161089
GLP143	M	unaffected								NA
GLP151	M	unaffected								0.0613
GLP147	F	unaffected								0.154847
GLP122	F	unaffected								NA
GLP148	F	unaffected								0.154847
GLP132	M	unaffected								0.138211
GLP216	F	unaffected								0.0635707
GLP183	M	unaffected								NA
GLP184	M	unaffected								0.144896
GLP185	M	unaffected								0.161089
GLP191	F	unaffected								0.161089
GLP190	F	unaffected								0.161089
GLP189	F	unaffected								0.161089
GLP188	F	unaffected								0.161089
GLP187	F	unaffected								0.161089
GLP186	FS	unaffected								0.161089
GLP192	M	unaffected								0.194754
GLP193	FS	unaffected								0.171335
GLP220	F	unaffected								0.0356058
GLP194	FS	unaffected								0.112464
GLP131	F	unaffected								0.0107604
GLP195	M	unaffected								0.150402
GLP196	F	unaffected								0.150402
GLP197	M	unaffected								0.150402
GLP198	M	unaffected								0.150402
GLP199	M	unaffected								0.150402
GLP200	F	unaffected								0.150402
GLP201	F	unaffected								0.150402
GLP164	F	unaffected								0.150825
GLP202	M	unaffected								0.194375
GLP203	F	unaffected								0.194375
GLP204	F	unaffected								0.194375
GLP226	F	unaffected								0.102012
GLP205	F	unaffected								0.0714434
GLP222	M	unaffected								0.0288127
GLP223	M	unaffected								0.0288127
GLP206	M	unaffected								0.122805
GLP207	M	unaffected								0.122805
GLP232	F	unaffected								0.0310352
GLP217	F	unaffected								0.0491455
GLP208	M	unaffected								0.0716506
GLP209	M	unaffected								0.123296
GLP241	M	unaffected								0.0835162
GLP210	M	unaffected								0.12143
GLP246	M	unaffected								0.0199932
GLP211	M	unaffected								0.0438013
GLP212	M	unaffected								0.0438013
GLP213	F	unaffected								0.0452611
